# SRSF2 transcriptional function maintains genome integrity during cell division

**DOI:** 10.1101/2024.07.08.602469

**Authors:** Rebecca E. Wagner, Leonie Arnetzl, Thiago Britto-Borges, Anke Heit-Mondrzyk, Ali Bakr, Etienne Sollier, Jasper Panten, Sylvain Delaunay, Daniela Sohn, Peter Schmezer, Duncan T. Odom, Karin Müller-Decker, Christoph Plass, Christoph Dieterich, Pavlo Lutsik, Susanne Bornelöv, Michaela Frye

## Abstract

Recurrent mutations in serine / arginine-rich splicing factor 2 (SRSF2), particularly the proline-to-histidine substitution at position 95 (P95H), have been proposed to drive neoplastic diseases. SRSF2 plays pivotal roles in pre-mRNA processing and gene transcription. However, the precise impact of these diverse functions of SRSF2 on cancer cell behaviour remains unclear. Here, we show that deletion or homozygous P95H mutation of *SRSF2* both cause extensive DNA damage leading to cell cycle arrest *in vitro* and *in vivo,* regardless of cell genotype. We mechanistically demonstrate that SRSF2 is required for efficient bi-directional transcription of DNA replication and repair genes, independent of its function in splicing. In contrast, SRSF2 haploinsufficiency induces DNA damage without halting the cell cycle in cancer cells. Inducing the heterozygous *Srsf2* P95H mutation leads to clonal expansion of epidermal cells in mouse skin, but tumor formation is inhibited following exposure to carcinogens. To survive carcinogen treatment, cells containing the *Srsf2* P95H mutation undergo substantial transcription rewiring that restores bi-directional gene expression. Thus, our study reveals crucial roles of SRSF2 beyond splicing and underscores its importance in regulating transcription to orchestrate the cell cycle along with the DNA damage response.
