## Supplementary Table 2 for "SRSF2 transcriptional function maintains genome integrity during cell division"

### Sheet: Sheet1
Supplementary Table 2. Gene Ontology (Process) analyses of commonly de-regulated transcripts (p<0.01) in SRSF2-depleted HK, SCC25 and FaDu cells 48 hours after transfection.
GO term	Description	P-value	FDR q-value	Enrichment (N, B, n, b)
GO:0044237	cellular metabolic process	1.42e-30	2.19e-26	1.34 (20014,7791,1689,880)
GO:0008152	metabolic process	7.79e-27	6.04e-23	1.29 (20014,8530,1689,929)
GO:0071704	organic substance metabolic process	1.83e-25	9.48e-22	1.30 (20014,8100,1689,886)
GO:0044238	primary metabolic process	1.96e-24	7.61e-21	1.30 (20014,7716,1689,848)
GO:0006807	nitrogen compound metabolic process	5.42e-22	1.68e-18	1.30 (20014,7262,1689,797)
GO:0044260	cellular macromolecule metabolic process	1.64e-20	4.24e-17	1.41 (20014,4646,1689,551)
GO:1901576	organic substance biosynthetic process	1.54e-18	3.41e-15	1.60 (20014,2338,1689,315)
GO:0006996	organelle organization	2.73e-17	4.71e-14	1.56 (20014,2413,1689,318)
GO:0009058	biosynthetic process	2.64e-17	5.13e-14	1.56 (20014,2393,1689,316)
GO:0044249	cellular biosynthetic process	1.41e-16	2.18e-13	1.57 (20014,2236,1689,297)
GO:1901564	organonitrogen compound metabolic process	2.29e-16	3.23e-13	1.33 (20014,5284,1689,591)
GO:0033554	cellular response to stress	6.13e-16	7.92e-13	1.68 (20014,1623,1689,230)
GO:0006793	phosphorus metabolic process	8.36e-15	9.97e-12	1.57 (20014,2042,1689,270)
GO:0043170	macromolecule metabolic process	1.22e-14	1.36e-11	1.26 (20014,6412,1689,684)
GO:0006796	phosphate-containing compound metabolic process	1.55e-13	1.6e-10	1.54 (20014,2014,1689,262)
GO:0036211	protein modification process	2.26e-13	2.06e-10	1.42 (20014,3032,1689,363)
GO:0006464	cellular protein modification process	2.26e-13	2.19e-10	1.42 (20014,3032,1689,363)
GO:0006260	DNA replication	3.1e-13	2.67e-10	3.42 (20014,149,1689,43)
GO:0044281	small molecule metabolic process	3.64e-13	2.97e-10	1.58 (20014,1758,1689,234)
GO:0043412	macromolecule modification	4.36e-13	3.38e-10	1.40 (20014,3242,1689,382)
GO:1901135	carbohydrate derivative metabolic process	1.82e-12	1.34e-09	1.83 (20014,887,1689,137)
GO:0019637	organophosphate metabolic process	6.01e-12	4.24e-09	1.79 (20014,928,1689,140)
GO:0034641	cellular nitrogen compound metabolic process	7.54e-12	5.08e-09	1.35 (20014,3612,1689,411)
GO:0044267	cellular protein metabolic process	9.53e-12	6.16e-09	1.36 (20014,3376,1689,388)
GO:0006974	cellular response to DNA damage stimulus	2.91e-11	1.81e-08	1.85 (20014,754,1689,118)
GO:1901360	organic cyclic compound metabolic process	4.45e-11	2.66e-08	1.34 (20014,3530,1689,399)
GO:0006259	DNA metabolic process	4.8e-11	2.75e-08	1.82 (20014,786,1689,121)
GO:0000725	recombinational repair	1.46e-10	8.08e-08	3.60 (20014,102,1689,31)
GO:0051716	cellular response to stimulus	2.1e-10	1.12e-07	1.37 (20014,2867,1689,332)
GO:1901362	organic cyclic compound biosynthetic process	2.22e-10	1.15e-07	1.62 (20014,1207,1689,165)
GO:0046483	heterocycle metabolic process	3.35e-10	1.68e-07	1.34 (20014,3255,1689,368)
GO:0000724	double-strand break repair via homologous recombination	4.1e-10	1.93e-07	3.55 (20014,100,1689,30)
GO:0006725	cellular aromatic compound metabolic process	4.04e-10	1.96e-07	1.33 (20014,3302,1689,372)
GO:0071840	cellular component organization or biogenesis	4.99e-10	2.28e-07	1.24 (20014,5367,1689,562)
GO:0006139	nucleobase-containing compound metabolic process	5.58e-10	2.47e-07	1.35 (20014,3079,1689,350)
GO:0022402	cell cycle process	8.82e-10	3.8e-07	1.68 (20014,968,1689,137)
GO:0016043	cellular component organization	9.14e-10	3.83e-07	1.24 (20014,5320,1689,556)
GO:0006281	DNA repair	1.12e-09	4.59e-07	1.98 (20014,496,1689,83)
GO:0090407	organophosphate biosynthetic process	1.82e-09	7.23e-07	1.92 (20014,543,1689,88)
GO:0055086	nucleobase-containing small molecule metabolic process	2.45e-09	9.49e-07	1.87 (20014,589,1689,93)
GO:0019538	protein metabolic process	3.81e-09	1.44e-06	1.27 (20014,4158,1689,446)
GO:0006950	response to stress	4.64e-09	1.71e-06	1.32 (20014,3135,1689,350)
GO:0033036	macromolecule localization	5.57e-09	2.01e-06	1.43 (20014,1900,1689,230)
GO:0019438	aromatic compound biosynthetic process	6.09e-09	2.1e-06	1.60 (20014,1072,1689,145)
GO:0009987	cellular process	6.08e-09	2.14e-06	1.07 (20014,15128,1689,1371)
GO:0018130	heterocycle biosynthetic process	7.06e-09	2.38e-06	1.60 (20014,1065,1689,144)
GO:0008104	protein localization	8.11e-09	2.67e-06	1.43 (20014,1878,1689,227)
GO:1903047	mitotic cell cycle process	1.25e-08	4.04e-06	1.81 (20014,617,1689,94)
GO:0051276	chromosome organization	1.33e-08	4.21e-06	2.01 (20014,413,1689,70)
GO:0009059	macromolecule biosynthetic process	1.5e-08	4.64e-06	1.56 (20014,1163,1689,153)
GO:0080135	regulation of cellular response to stress	1.61e-08	4.89e-06	1.72 (20014,745,1689,108)
GO:0051128	regulation of cellular component organization	4.22e-08	1.26e-05	1.34 (20014,2533,1689,287)
GO:0051641	cellular localization	8.5e-08	2.49e-05	1.36 (20014,2219,1689,255)
GO:1901137	carbohydrate derivative biosynthetic process	9.61e-08	2.71e-05	1.88 (20014,459,1689,73)
GO:0033043	regulation of organelle organization	9.83e-08	2.72e-05	1.50 (20014,1275,1689,161)
GO:0034654	nucleobase-containing compound biosynthetic process	9.56e-08	2.74e-05	1.57 (20014,995,1689,132)
GO:0034645	cellular macromolecule biosynthetic process	1.33e-07	3.61e-05	1.60 (20014,906,1689,122)
GO:0006310	DNA recombination	1.47e-07	3.94e-05	2.41 (20014,197,1689,40)
GO:0048518	positive regulation of biological process	1.6e-07	4.2e-05	1.18 (20014,6190,1689,617)
GO:0045184	establishment of protein localization	2.2e-07	5.59e-05	1.46 (20014,1360,1689,168)
GO:0010821	regulation of mitochondrion organization	2.2e-07	5.68e-05	2.43 (20014,185,1689,38)
GO:0051179	localization	2.74e-07	6.86e-05	1.21 (20014,4830,1689,494)
GO:0006753	nucleoside phosphate metabolic process	2.79e-07	6.86e-05	1.79 (20014,515,1689,78)
GO:0044271	cellular nitrogen compound biosynthetic process	4.08e-07	9.87e-05	1.45 (20014,1373,1689,168)
GO:1903829	positive regulation of cellular protein localization	7.14e-07	0.00017	1.97 (20014,337,1689,56)
GO:0043632	modification-dependent macromolecule catabolic process	7.67e-07	0.00018	1.75 (20014,528,1689,78)
GO:0051603	proteolysis involved in cellular protein catabolic process	7.77e-07	0.00018	1.71 (20014,582,1689,84)
GO:0048522	positive regulation of cellular process	8.12e-07	0.000185	1.19 (20014,5420,1689,543)
GO:1902531	regulation of intracellular signal transduction	9.21e-07	0.000207	1.36 (20014,1909,1689,219)
GO:0009117	nucleotide metabolic process	1.1e-06	0.000243	1.76 (20014,506,1689,75)
GO:0051130	positive regulation of cellular component organization	1.14e-06	0.000249	1.45 (20014,1256,1689,154)
GO:0010822	positive regulation of mitochondrion organization	1.16e-06	0.000249	2.73 (20014,117,1689,27)
GO:0010638	positive regulation of organelle organization	1.25e-06	0.000266	1.68 (20014,607,1689,86)
GO:0009057	macromolecule catabolic process	1.27e-06	0.000267	1.52 (20014,984,1689,126)
GO:0042886	amide transport	1.46e-06	0.000301	1.43 (20014,1331,1689,161)
GO:0006302	double-strand break repair	1.69e-06	0.00034	2.25 (20014,200,1689,38)
GO:0005975	carbohydrate metabolic process	1.67e-06	0.000342	1.77 (20014,476,1689,71)
GO:0009056	catabolic process	1.95e-06	0.000388	1.34 (20014,1960,1689,222)
GO:0044248	cellular catabolic process	2.69e-06	0.000521	1.36 (20014,1731,1689,199)
GO:0015833	peptide transport	2.72e-06	0.000521	1.43 (20014,1295,1689,156)
GO:0019941	modification-dependent protein catabolic process	2.67e-06	0.000525	1.72 (20014,518,1689,75)
GO:0010498	proteasomal protein catabolic process	3.18e-06	0.000601	1.90 (20014,336,1689,54)
GO:0015031	protein transport	3.25e-06	0.000608	1.43 (20014,1269,1689,153)
GO:0051301	cell division	4.62e-06	0.000853	1.81 (20014,392,1689,60)
GO:0009966	regulation of signal transduction	5.04e-06	0.000919	1.25 (20014,3115,1689,328)
GO:0032508	DNA duplex unwinding	5.33e-06	0.000961	2.71 (20014,105,1689,24)
GO:0010506	regulation of autophagy	5.43e-06	0.000968	1.87 (20014,342,1689,54)
GO:0006511	ubiquitin-dependent protein catabolic process	6.31e-06	0.00111	1.69 (20014,512,1689,73)
GO:1903827	regulation of cellular protein localization	6.59e-06	0.00115	1.67 (20014,540,1689,76)
GO:0019693	ribose phosphate metabolic process	7.98e-06	0.00136	1.79 (20014,390,1689,59)
GO:2001020	regulation of response to DNA damage stimulus	7.97e-06	0.00137	2.09 (20014,221,1689,39)
GO:1903533	regulation of protein targeting	9.34e-06	0.00157	2.93 (20014,81,1689,20)
GO:0070085	glycosylation	1.07e-05	0.00178	2.02 (20014,240,1689,41)
GO:0046907	intracellular transport	1.17e-05	0.00193	1.37 (20014,1482,1689,171)
GO:0043436	oxoacid metabolic process	1.21e-05	0.00198	1.46 (20014,980,1689,121)
GO:0051649	establishment of localization in cell	1.42e-05	0.00229	1.33 (20014,1745,1689,196)
GO:0051234	establishment of localization	1.47e-05	0.00235	1.19 (20014,4310,1689,433)
GO:0043413	macromolecule glycosylation	1.52e-05	0.00238	2.04 (20014,227,1689,39)
GO:0006486	protein glycosylation	1.52e-05	0.0024	2.04 (20014,227,1689,39)
GO:0016567	protein ubiquitination	1.58e-05	0.00245	1.54 (20014,723,1689,94)
GO:1903749	positive regulation of establishment of protein localization to mitochondrion	1.62e-05	0.00248	3.27 (20014,58,1689,16)
GO:0032392	DNA geometric change	1.71e-05	0.0026	2.54 (20014,112,1689,24)
GO:1901575	organic substance catabolic process	1.79e-05	0.0027	1.33 (20014,1679,1689,189)
GO:0030163	protein catabolic process	1.89e-05	0.00282	1.72 (20014,428,1689,62)
GO:0048583	regulation of response to stimulus	1.99e-05	0.00289	1.19 (20014,4312,1689,432)
GO:1901566	organonitrogen compound biosynthetic process	1.99e-05	0.0029	1.46 (20014,951,1689,117)
GO:0006163	purine nucleotide metabolic process	1.97e-05	0.00291	1.77 (20014,375,1689,56)
GO:0006082	organic acid metabolic process	2.04e-05	0.00293	1.44 (20014,1001,1689,122)
GO:0071705	nitrogen compound transport	2.07e-05	0.00294	1.33 (20014,1683,1689,189)
GO:0000209	protein polyubiquitination	2.18e-05	0.00301	1.84 (20014,315,1689,49)
GO:0008654	phospholipid biosynthetic process	2.16e-05	0.00302	1.97 (20014,247,1689,41)
GO:0032388	positive regulation of intracellular transport	2.15e-05	0.00303	2.05 (20014,214,1689,37)
GO:0031329	regulation of cellular catabolic process	2.45e-05	0.00336	1.46 (20014,916,1689,113)
GO:1903747	regulation of establishment of protein localization to mitochondrion	2.63e-05	0.00358	2.92 (20014,73,1689,18)
GO:0006644	phospholipid metabolic process	2.69e-05	0.00363	1.74 (20014,388,1689,57)
GO:0044265	cellular macromolecule catabolic process	2.73e-05	0.00364	1.48 (20014,830,1689,104)
GO:0006732	coenzyme metabolic process	2.96e-05	0.00393	1.83 (20014,310,1689,48)
GO:0010646	regulation of cell communication	3.01e-05	0.00396	1.21 (20014,3477,1689,355)
GO:0072521	purine-containing compound metabolic process	3.14e-05	0.00409	1.71 (20014,408,1689,59)
GO:0023057	negative regulation of signaling	3.16e-05	0.00409	1.36 (20014,1385,1689,159)
GO:0051186	cofactor metabolic process	3.29e-05	0.00422	1.64 (20014,500,1689,69)
GO:0009259	ribonucleotide metabolic process	3.33e-05	0.00424	1.75 (20014,373,1689,55)
GO:0010564	regulation of cell cycle process	3.58e-05	0.00451	1.49 (20014,777,1689,98)
GO:0090162	establishment of epithelial cell polarity	3.94e-05	0.00493	4.39 (20014,27,1689,10)
GO:0006915	apoptotic process	4.28e-05	0.00531	1.54 (20014,655,1689,85)
GO:0045005	DNA-dependent DNA replication maintenance of fidelity	4.52e-05	0.00548	3.50 (20014,44,1689,13)
GO:0023051	regulation of signaling	4.56e-05	0.00548	1.20 (20014,3516,1689,357)
GO:0051983	regulation of chromosome segregation	4.46e-05	0.00549	2.46 (20014,111,1689,23)
GO:0071702	organic substance transport	4.5e-05	0.00549	1.28 (20014,2032,1689,220)
GO:0060341	regulation of cellular localization	4.63e-05	0.00552	1.45 (20014,900,1689,110)
GO:0051726	regulation of cell cycle	4.67e-05	0.00553	1.38 (20014,1191,1689,139)
GO:0007005	mitochondrion organization	5.28e-05	0.00615	1.79 (20014,317,1689,48)
GO:0044283	small molecule biosynthetic process	5.25e-05	0.00617	1.56 (20014,592,1689,78)
GO:0071103	DNA conformation change	5.39e-05	0.00623	2.14 (20014,166,1689,30)
GO:0048523	negative regulation of cellular process	5.91e-05	0.00674	1.16 (20014,4877,1689,478)
GO:0009894	regulation of catabolic process	5.89e-05	0.00676	1.41 (20014,1025,1689,122)
GO:0010648	negative regulation of cell communication	6.08e-05	0.00688	1.35 (20014,1382,1689,157)
GO:0008610	lipid biosynthetic process	6.23e-05	0.00699	1.56 (20014,576,1689,76)
GO:0051188	cofactor biosynthetic process	6.54e-05	0.00724	1.95 (20014,225,1689,37)
GO:0044089	positive regulation of cellular component biogenesis	6.51e-05	0.00726	1.58 (20014,539,1689,72)
GO:0007049	cell cycle	6.63e-05	0.00729	1.65 (20014,437,1689,61)
GO:0009968	negative regulation of signal transduction	6.67e-05	0.00729	1.36 (20014,1292,1689,148)
GO:0009150	purine ribonucleotide metabolic process	6.94e-05	0.00752	1.73 (20014,356,1689,52)
GO:0033157	regulation of intracellular protein transport	7.2e-05	0.00775	1.94 (20014,226,1689,37)
GO:0006081	cellular aldehyde metabolic process	7.44e-05	0.00796	2.92 (20014,65,1689,16)
GO:0090316	positive regulation of intracellular protein transport	7.5e-05	0.00796	2.17 (20014,153,1689,28)
GO:0046474	glycerophospholipid biosynthetic process	7.71e-05	0.00813	1.97 (20014,210,1689,35)
GO:1901615	organic hydroxy compound metabolic process	7.84e-05	0.00821	1.63 (20014,458,1689,63)
GO:0043687	post-translational protein modification	8.04e-05	0.00836	1.72 (20014,358,1689,52)
GO:0000075	cell cycle checkpoint	8.47e-05	0.00869	2.31 (20014,123,1689,24)
GO:0007346	regulation of mitotic cell cycle	8.54e-05	0.00871	1.52 (20014,639,1689,82)
GO:0006650	glycerophospholipid metabolic process	8.47e-05	0.00875	1.76 (20014,323,1689,48)
GO:0061919	process utilizing autophagic mechanism	8.72e-05	0.00878	1.89 (20014,245,1689,39)
GO:0006914	autophagy	8.72e-05	0.00883	1.89 (20014,245,1689,39)
GO:1901293	nucleoside phosphate biosynthetic process	8.88e-05	0.00888	1.84 (20014,271,1689,42)
GO:0009628	response to abiotic stimulus	8.96e-05	0.0089	1.40 (20014,1035,1689,122)
GO:1901617	organic hydroxy compound biosynthetic process	9.47e-05	0.00935	2.08 (20014,171,1689,30)
GO:0007059	chromosome segregation	9.78e-05	0.00953	2.39 (20014,109,1689,22)
GO:0007010	cytoskeleton organization	9.88e-05	0.00957	1.43 (20014,877,1689,106)
GO:0043161	proteasome-mediated ubiquitin-dependent protein catabolic process	9.78e-05	0.00959	1.76 (20014,316,1689,47)
GO:1901565	organonitrogen compound catabolic process	0.0001	0.00966	1.45 (20014,808,1689,99)
GO:0030335	positive regulation of cell migration	0.000104	0.00993	1.56 (20014,547,1689,72)
GO:0090304	nucleic acid metabolic process	0.000105	0.00994	1.24 (20014,2533,1689,264)
GO:0006508	proteolysis	0.000107	0.0101	1.35 (20014,1243,1689,142)
GO:1901698	response to nitrogen compound	0.000113	0.0105	1.43 (20014,880,1689,106)
GO:0016311	dephosphorylation	0.000113	0.0105	1.76 (20014,309,1689,46)
GO:0033045	regulation of sister chromatid segregation	0.000112	0.0106	2.56 (20014,88,1689,19)
GO:0106118	regulation of sterol biosynthetic process	0.000122	0.0111	3.21 (20014,48,1689,13)
GO:1904951	positive regulation of establishment of protein localization	0.000124	0.0111	1.73 (20014,328,1689,48)
GO:0009225	nucleotide-sugar metabolic process	0.000124	0.0111	3.62 (20014,36,1689,11)
GO:0040017	positive regulation of locomotion	0.000124	0.0111	1.53 (20014,598,1689,77)
GO:0032446	protein modification by small protein conjugation	0.000126	0.0111	1.45 (20014,803,1689,98)
GO:0051272	positive regulation of cellular component movement	0.000122	0.0112	1.53 (20014,588,1689,76)
GO:0045540	regulation of cholesterol biosynthetic process	0.000122	0.0112	3.21 (20014,48,1689,13)
GO:0080134	regulation of response to stress	0.000123	0.0112	1.29 (20014,1684,1689,184)
GO:0009411	response to UV	0.000132	0.0116	2.17 (20014,142,1689,26)
GO:0006810	transport	0.000147	0.0129	1.17 (20014,4157,1689,410)
GO:1901990	regulation of mitotic cell cycle phase transition	0.000149	0.013	1.62 (20014,431,1689,59)
GO:0044087	regulation of cellular component biogenesis	0.000151	0.013	1.39 (20014,977,1689,115)
GO:0043068	positive regulation of programmed cell death	0.000159	0.0137	1.49 (20014,651,1689,82)
GO:0090199	regulation of release of cytochrome c from mitochondria	0.000162	0.0139	3.31 (20014,43,1689,12)
GO:0046486	glycerolipid metabolic process	0.000171	0.0146	1.65 (20014,387,1689,54)
GO:0006268	DNA unwinding involved in DNA replication	0.000174	0.0147	5.18 (20014,16,1689,7)
GO:0009162	deoxyribonucleoside monophosphate metabolic process	0.000174	0.0147	5.18 (20014,16,1689,7)
GO:0006066	alcohol metabolic process	0.000178	0.0149	1.73 (20014,315,1689,46)
GO:0009314	response to radiation	0.000183	0.0153	1.62 (20014,425,1689,58)
GO:1901264	carbohydrate derivative transport	0.00019	0.0158	2.62 (20014,77,1689,17)
GO:0016241	regulation of macroautophagy	0.000198	0.0163	2.00 (20014,178,1689,30)
GO:1903955	positive regulation of protein targeting to mitochondrion	0.000204	0.0167	3.70 (20014,32,1689,10)
GO:0033875	ribonucleoside bisphosphate metabolic process	0.000207	0.0167	2.19 (20014,130,1689,24)
GO:0033865	nucleoside bisphosphate metabolic process	0.000207	0.0168	2.19 (20014,130,1689,24)
GO:0034032	purine nucleoside bisphosphate metabolic process	0.000207	0.0169	2.19 (20014,130,1689,24)
GO:0015780	nucleotide-sugar transmembrane transport	0.000212	0.017	5.92 (20014,12,1689,6)
GO:0016192	vesicle-mediated transport	0.000218	0.0173	1.28 (20014,1713,1689,185)
GO:2000147	positive regulation of cell motility	0.000217	0.0174	1.52 (20014,570,1689,73)
GO:0010965	regulation of mitotic sister chromatid separation	0.000223	0.0176	2.78 (20014,64,1689,15)
GO:0050790	regulation of catalytic activity	0.000225	0.0177	1.23 (20014,2465,1689,255)
GO:1905818	regulation of chromosome separation	0.000227	0.0178	2.67 (20014,71,1689,16)
GO:0036066	protein O-linked fucosylation	0.000236	0.0184	9.48 (20014,5,1689,4)
GO:0007093	mitotic cell cycle checkpoint	0.000241	0.0187	2.42 (20014,93,1689,19)
GO:0048585	negative regulation of response to stimulus	0.000244	0.0188	1.28 (20014,1685,1689,182)
GO:0044255	cellular lipid metabolic process	0.000249	0.0191	1.39 (20014,949,1689,111)
GO:1903214	regulation of protein targeting to mitochondrion	0.00026	0.0198	3.16 (20014,45,1689,12)
GO:0045216	cell-cell junction organization	0.000263	0.02	2.08 (20014,148,1689,26)
GO:0019752	carboxylic acid metabolic process	0.000266	0.0201	1.40 (20014,890,1689,105)
GO:0000302	response to reactive oxygen species	0.000267	0.0201	1.96 (20014,181,1689,30)
GO:0070647	protein modification by small protein conjugation or removal	0.000271	0.0203	1.37 (20014,1012,1689,117)
GO:0042769	DNA damage response, detection of DNA damage	0.000273	0.0203	3.34 (20014,39,1689,11)
GO:0031065	positive regulation of histone deacetylation	0.000274	0.0203	4.88 (20014,17,1689,7)
GO:0006275	regulation of DNA replication	0.000275	0.0203	2.28 (20014,109,1689,21)
GO:0043065	positive regulation of apoptotic process	0.000282	0.0207	1.47 (20014,643,1689,80)
GO:0006790	sulfur compound metabolic process	0.000282	0.0207	1.65 (20014,367,1689,51)
GO:0031325	positive regulation of cellular metabolic process	0.000288	0.0208	1.18 (20014,3331,1689,333)
GO:0070727	cellular macromolecule localization	0.000287	0.0209	1.35 (20014,1085,1689,124)
GO:0009165	nucleotide biosynthetic process	0.00029	0.0209	1.77 (20014,268,1689,40)
GO:0018193	peptidyl-amino acid modification	0.000292	0.0209	1.40 (20014,852,1689,101)
GO:0022607	cellular component assembly	0.000292	0.0209	1.23 (20014,2291,1689,238)
GO:0032880	regulation of protein localization	0.000303	0.0216	1.40 (20014,863,1689,102)
GO:0045786	negative regulation of cell cycle	0.000308	0.0218	1.50 (20014,567,1689,72)
GO:0010942	positive regulation of cell death	0.00031	0.0219	1.45 (20014,704,1689,86)
GO:0034613	cellular protein localization	0.000312	0.0219	1.35 (20014,1077,1689,123)
GO:0042398	cellular modified amino acid biosynthetic process	0.000324	0.0227	3.09 (20014,46,1689,12)
GO:0008150	biological_process	0.000328	0.0228	1.02 (20014,18380,1689,1587)
GO:0097191	extrinsic apoptotic signaling pathway	0.000343	0.0237	2.42 (20014,88,1689,18)
GO:1903146	regulation of autophagy of mitochondrion	0.000348	0.024	3.26 (20014,40,1689,11)
GO:0006270	DNA replication initiation	0.000355	0.0243	3.49 (20014,34,1689,10)
GO:0006886	intracellular protein transport	0.000363	0.0248	1.41 (20014,797,1689,95)
GO:0001833	inner cell mass cell proliferation	0.000365	0.0248	5.47 (20014,13,1689,6)
GO:0009615	response to virus	0.000368	0.0249	1.70 (20014,307,1689,44)
GO:1901796	regulation of signal transduction by p53 class mediator	0.000371	0.025	1.95 (20014,176,1689,29)
GO:0009226	nucleotide-sugar biosynthetic process	0.000391	0.0262	4.12 (20014,23,1689,8)
GO:0051222	positive regulation of protein transport	0.000397	0.0264	1.72 (20014,290,1689,42)
GO:0045017	glycerolipid biosynthetic process	0.000396	0.0265	1.82 (20014,228,1689,35)
GO:1900262	regulation of DNA-directed DNA polymerase activity	0.000401	0.0265	6.58 (20014,9,1689,5)
GO:1900264	positive regulation of DNA-directed DNA polymerase activity	0.000401	0.0266	6.58 (20014,9,1689,5)
GO:0006312	mitotic recombination	0.000416	0.0273	4.61 (20014,18,1689,7)
GO:1902532	negative regulation of intracellular signal transduction	0.000428	0.028	1.50 (20014,554,1689,70)
GO:0033047	regulation of mitotic sister chromatid segregation	0.000439	0.0286	2.53 (20014,75,1689,16)
GO:0006661	phosphatidylinositol biosynthetic process	0.000444	0.0288	2.26 (20014,105,1689,20)
GO:0009893	positive regulation of metabolic process	0.000485	0.0313	1.17 (20014,3656,1689,360)
GO:0016310	phosphorylation	0.000513	0.033	1.33 (20014,1132,1689,127)
GO:0090311	regulation of protein deacetylation	0.00055	0.0353	3.10 (20014,42,1689,11)
GO:0046165	alcohol biosynthetic process	0.000554	0.0353	2.27 (20014,99,1689,19)
GO:0046890	regulation of lipid biosynthetic process	0.000558	0.0354	1.84 (20014,206,1689,32)
GO:0033044	regulation of chromosome organization	0.000566	0.0358	1.63 (20014,350,1689,48)
GO:0031297	replication fork processing	0.000588	0.0371	3.29 (20014,36,1689,10)
GO:0018279	protein N-linked glycosylation via asparagine	0.000593	0.0372	3.55 (20014,30,1689,9)
GO:0050798	activated T cell proliferation	0.0006	0.0374	11.85 (20014,3,1689,3)
GO:1902882	regulation of response to oxidative stress	0.000603	0.0374	2.32 (20014,92,1689,18)
GO:0006046	N-acetylglucosamine catabolic process	0.0006	0.0375	11.85 (20014,3,1689,3)
GO:0046653	tetrahydrofolate metabolic process	0.000611	0.0377	4.37 (20014,19,1689,7)
GO:0032879	regulation of localization	0.000624	0.0384	1.19 (20014,2759,1689,278)
GO:0070830	bicellular tight junction assembly	0.000634	0.0387	2.75 (20014,56,1689,13)
GO:0036297	interstrand cross-link repair	0.000634	0.0389	2.75 (20014,56,1689,13)
GO:0010243	response to organonitrogen compound	0.000677	0.0412	1.39 (20014,812,1689,95)
GO:0006979	response to oxidative stress	0.000684	0.0414	1.61 (20014,353,1689,48)
GO:0010212	response to ionizing radiation	0.000713	0.043	2.02 (20014,141,1689,24)
GO:0032201	telomere maintenance via semi-conservative replication	0.000741	0.0443	3.79 (20014,25,1689,8)
GO:0090329	regulation of DNA-dependent DNA replication	0.000738	0.0444	2.84 (20014,50,1689,12)
GO:2000779	regulation of double-strand break repair	0.000748	0.0444	2.34 (20014,86,1689,17)
GO:0015937	coenzyme A biosynthetic process	0.000747	0.0445	5.92 (20014,10,1689,5)
GO:0097190	apoptotic signaling pathway	0.000764	0.0452	1.73 (20014,254,1689,37)
GO:0006261	DNA-dependent DNA replication	0.000774	0.0455	3.44 (20014,31,1689,9)
GO:0018196	peptidyl-asparagine modification	0.000774	0.0456	3.44 (20014,31,1689,9)
GO:0032386	regulation of intracellular transport	0.000798	0.0467	1.55 (20014,412,1689,54)
GO:0072522	purine-containing compound biosynthetic process	0.00083	0.0476	1.82 (20014,202,1689,31)
GO:0031667	response to nutrient levels	0.000835	0.0476	1.52 (20014,451,1689,58)
GO:1905477	positive regulation of protein localization to membrane	0.000822	0.0477	2.07 (20014,126,1689,22)
GO:1901987	regulation of cell cycle phase transition	0.000825	0.0477	1.51 (20014,470,1689,60)
GO:0008203	cholesterol metabolic process	0.000827	0.0477	2.11 (20014,118,1689,21)
GO:0010033	response to organic substance	0.000834	0.0477	1.22 (20014,2105,1689,217)
GO:0030036	actin cytoskeleton organization	0.00082	0.0478	1.63 (20014,328,1689,45)
GO:0033365	protein localization to organelle	0.000857	0.0487	1.42 (20014,677,1689,81)
GO:0006629	lipid metabolic process	0.000891	0.0504	1.30 (20014,1190,1689,131)
GO:0120192	tight junction assembly	0.000904	0.0509	2.66 (20014,58,1689,13)
GO:0015936	coenzyme A metabolic process	0.000919	0.0516	4.74 (20014,15,1689,6)
GO:1901031	regulation of response to reactive oxygen species	0.000937	0.0524	3.12 (20014,38,1689,10)
GO:1901991	negative regulation of mitotic cell cycle phase transition	0.000943	0.0526	1.75 (20014,230,1689,34)
GO:0033561	regulation of water loss via skin	0.000991	0.0549	3.65 (20014,26,1689,8)
GO:0006298	mismatch repair	0.000997	0.055	3.33 (20014,32,1689,9)
GO:0006506	GPI anchor biosynthetic process	0.000991	0.0551	3.65 (20014,26,1689,8)
Note that only 33.57% of the terms you entered were used in the analysis
Species used: Homo sapiens
The system has recognized 32338 genes out of 59627 gene terms entered by the user.
32338 genes were recognized by gene symbol and 0 genes by other gene IDs .
2478 duplicate genes were removed (keeping the highest ranking instance of each gene) leaving a total of 29860 genes.
Only 20014 of these genes are associated with a GO term.
The GOrilla database is periodically updated using the GO database and other sources.
The GOrilla database was last updated on Mar 6, 2021
This results page will be available on this site for one month from now (until Apr 16, 2022 ). You can bookmark this page and come back to it later.
'P-value' is the enrichment p-value computed according to the mHG or HG model. This p-value is not corrected for multiple testing of 15503 GO terms.
'FDR q-value' is the correction of the above p-value for multiple testing using the Benjamini and Hochberg (1995) method.
Namely, for the ith term (ranked according to p-value) the FDR q-value is (p-value * number of GO terms) / i.
Enrichment (N, B, n, b) is defined as follows:
N - is the total number of genes
B - is the total number of genes associated with a specific GO term
n - is the number of genes in the top of the user's input list or in the target set when appropriate
b - is the number of genes in the intersection
Enrichment = (b/n) / (B/N)
Genes: For each GO term you can see the list of associated genes that appear in the optimal top of the list.
Each gene name is specified by gene symbol followed by a short description of the gene
Back to the GOrilla main page
