## Supplementary Table 3 for "SRSF2 transcriptional function maintains genome integrity during cell division"

### Sheet: Sheet1
Supplementary Table 3. Gene Ontology analyses of down-regulated transcripts (padj<0.05) in SRSF2-depleted FaDu cells 48 hours after transfection in SLAM-seq analyses 60 minutes after labelling
Gene Ontology
secondary alcohol biosynthetic process (GO:1902653)	Other
cholesterol biosynthetic process (GO:0006695)	Other
sterol biosynthetic process (GO:0016126)	Other
regulation of lipid metabolic process (GO:0019216)	Other
cholesterol metabolic process (GO:0008203)	Other
regulation of primary metabolic process (GO:0080090)	Other
cellular macromolecule biosynthetic process (GO:0034645)	Other
nuclear export (GO:0051168)	Other
nucleobase-containing small molecule interconversion (GO:0015949)	Other
pyrimidine deoxyribonucleotide biosynthetic process (GO:0009221)	Other
steroid biosynthetic process (GO:0006694)	Other
tetrahydrofolate metabolic process (GO:0046653)	Other
positive regulation of transforming growth factor beta production (GO:0071636)	Other
protein export from nucleus (GO:0006611)	Other
positive regulation of proteasomal ubiquitin-dependent protein catabolic process (GO:0032436)	Other
negative regulation of smooth muscle cell migration (GO:0014912)	Other
regulation of cell migration (GO:0030334)	Other
regulation of receptor internalization (GO:0002090)	Other
RNA export from nucleus (GO:0006405)	Other
positive regulation of nucleic acid-templated transcription (GO:1903508)	Transcription
regulation of transcription, DNA-templated (GO:0006355)	Transcription
negative regulation of transcription by RNA polymerase II (GO:0000122)	Transcription
negative regulation of DNA damage response, signal transduction by p53 class mediator (GO:0043518)	DNA replication and repair
base-excision repair, gap-filling (GO:0006287)	DNA replication and repair
negative regulation of cell cycle G1/S phase transition (GO:1902807)	DNA replication and repair
negative regulation of anoikis (GO:2000811)	DNA replication and repair
mitotic nuclear division (GO:0140014)	DNA replication and repair
DNA repair (GO:0006281)	DNA replication and repair
mitotic spindle organization (GO:0007052)	DNA replication and repair
cellular response to DNA damage stimulus (GO:0006974)	DNA replication and repair
regulation of transcription involved in G1/S transition of mitotic cell cycle (GO:0000083)	DNA replication and repair
sister chromatid segregation (GO:0000819)	DNA replication and repair
regulation of apoptotic process (GO:0042981)	DNA replication and repair
G1/S transition of mitotic cell cycle (GO:0000082)	DNA replication and repair
regulation of DNA-directed DNA polymerase activity (GO:1900262)	DNA replication and repair
positive regulation of DNA-directed DNA polymerase activity (GO:1900264)	DNA replication and repair
mitotic sister chromatid segregation (GO:0000070)	DNA replication and repair
DNA replication (GO:0006260)	DNA replication and repair
DNA metabolic process (GO:0006259)	DNA replication and repair
microtubule cytoskeleton organization involved in mitosis (GO:1902850)	DNA replication and repair
histone H4-K5 acetylation (GO:0043981)	Histone acetylation
histone H4-K8 acetylation (GO:0043982)	Histone acetylation
histone acetylation (GO:0016573)	Histone acetylation
histone H4 acetylation (GO:0043967)	Histone acetylation
