## Supplementary Table 7 for "SRSF2 transcriptional function maintains genome integrity during cell division"

### Sheet: Sheet1
Supplementary Table 7. Complete list of gene ontology terms (function) of down-regulated genes (Padj<0.01; Log2 fold change <-0.07) in flow sorted SRSF2 knockout cells from mouse epidermis.
GO term	Description	P-value	FDR q-value	Enrichment (N, B, n, b)	Genes
GO:0005488	binding	3.95e-10	1.71e-06	1.21 (14980,10390,345,289)	[+] Show genes
GO:0003700	DNA-binding transcription factor activity	1.48e-09	3.21e-06	2.40 (14980,976,345,54)	[+] Show genes
GO:0000981	DNA-binding transcription factor activity, RNA polymerase II-specific	3.16e-09	4.56e-06	2.43 (14980,912,345,51)	[+] Show genes
GO:0000987	proximal promoter sequence-specific DNA binding	4.09e-09	4.43e-06	2.47 (14980,863,345,49)	[+] Show genes
GO:0140110	transcription regulator activity	6.64e-09	5.76e-06	2.06 (14980,1410,345,67)	[+] Show genes
GO:0000978	RNA polymerase II proximal promoter sequence-specific DNA binding	6.64e-09	4.8e-06	2.46 (14980,848,345,48)	[+] Show genes
GO:0000976	transcription regulatory region sequence-specific DNA binding	7.33e-09	4.54e-06	2.25 (14980,1080,345,56)	[+] Show genes
GO:0001012	RNA polymerase II regulatory region DNA binding	7.97e-09	4.32e-06	2.31 (14980,995,345,53)	[+] Show genes
GO:0000977	RNA polymerase II regulatory region sequence-specific DNA binding	7.97e-09	3.84e-06	2.31 (14980,995,345,53)	[+] Show genes
GO:0044212	transcription regulatory region DNA binding	8.09e-09	3.51e-06	2.25 (14980,1083,345,56)	[+] Show genes
GO:0001067	regulatory region nucleic acid binding	9.52e-09	3.75e-06	2.23 (14980,1088,345,56)	[+] Show genes
GO:1990837	sequence-specific double-stranded DNA binding	1.2e-08	4.35e-06	2.20 (14980,1125,345,57)	[+] Show genes
GO:0003690	double-stranded DNA binding	4.54e-08	1.51e-05	2.10 (14980,1199,345,58)	[+] Show genes
GO:0043565	sequence-specific DNA binding	1.67e-07	5.16e-05	2.04 (14980,1214,345,57)	[+] Show genes
GO:0001228	DNA-binding transcription activator activity, RNA polymerase II-specific	2.1e-07	6.07e-05	3.18 (14980,355,345,26)	[+] Show genes
GO:0003677	DNA binding	2.08e-06	0.000564	1.72 (14980,1847,345,73)	[+] Show genes
GO:0001227	DNA-binding transcription repressor activity, RNA polymerase II-specific	3.28e-06	0.000837	3.29 (14980,264,345,20)	[+] Show genes
GO:0046914	transition metal ion binding	3.88e-05	0.00934	2.04 (14980,766,345,36)	[+] Show genes
GO:1901363	heterocyclic compound binding	8.71e-05	0.0199	1.32 (14980,4401,345,134)	[+] Show genes
GO:0097159	organic cyclic compound binding	9.71e-05	0.0211	1.32 (14980,4451,345,135)	[+] Show genes
GO:0008270	zinc ion binding	0.000117	0.0241	2.16 (14980,564,345,28)	[+] Show genes
GO:0035925	mRNA 3'-UTR AU-rich region binding	0.000187	0.0368	9.05 (14980,24,345,5)	[+] Show genes
GO:0017091	AU-rich element binding	0.000187	0.0352	9.05 (14980,24,345,5)	[+] Show genes
GO:0046872	metal ion binding	0.000304	0.0549	1.39 (14980,2934,345,94)	[+] Show genes
GO:0043169	cation binding	0.000384	0.0666	1.38 (14980,2992,345,95)	[+] Show genes
GO:0005515	protein binding	0.00041	0.0683	1.18 (14980,7418,345,202)	[+] Show genes
GO:0003676	nucleic acid binding	0.000414	0.0665	1.39 (14980,2806,345,90)	[+] Show genes
GO:0016316	phosphatidylinositol-3,4-bisphosphate 4-phosphatase activity	0.000529	0.0819	43.42 (14980,2,345,2)	[+] Show genes
GO:0043167	ion binding	0.000821	0.123	1.26 (14980,4576,345,133)	[+] Show genes
Species used: Mus musculus
The system has recognized 17536 genes out of 21361 gene terms entered by the user.
17536 genes were recognized by gene symbol and 0 genes by other gene IDs .
394 duplicate genes were removed (keeping the highest ranking instance of each gene) leaving a total of 17142 genes.
Only 14980 of these genes are associated with a GO term.
The GOrilla database is periodically updated using the GO database and other sources.
The GOrilla database was last updated on Mar 6, 2021
This results page will be available on this site for one month from now (until Dec 17, 2023 ). You can bookmark this page and come back to it later.
'P-value' is the enrichment p-value computed according to the mHG or HG model. This p-value is not corrected for multiple testing of 4335 GO terms.
'FDR q-value' is the correction of the above p-value for multiple testing using the Benjamini and Hochberg (1995) method.
Namely, for the ith term (ranked according to p-value) the FDR q-value is (p-value * number of GO terms) / i.
Enrichment (N, B, n, b) is defined as follows:
N - is the total number of genes
B - is the total number of genes associated with a specific GO term
n - is the number of genes in the top of the user's input list or in the target set when appropriate
b - is the number of genes in the intersection
Enrichment = (b/n) / (B/N)
Genes: For each GO term you can see the list of associated genes that appear in the optimal top of the list.
Each gene name is specified by gene symbol followed by a short description of the gene
Back to the GOrilla main page
